# Application of the ORBIT Protocol for Targeted Gene Deletion to *Mycobacterium abscessus*

**DOI:** 10.64898/2026.10.23.761380

**Authors:** Nikita H. Amin, Timothy W. Sherrier, Nancy A. Woychik

## Abstract

*Mycobacterium abscessus* (Mab) is an emerging opportunistic pathogen characterized by extensive intrinsic drug resistance, underscoring the need for precise genetic tools to define mechanisms of pathogenicity and persistence. The ORBIT (<u>o</u>ligonucleotide-mediated recombineering followed by <u>B</u>xb1 integrase targeting) system developed by the Sassetti group (1) enables precise gene deletions but has primarily been optimized for *Mycobacterium tuberculosis* and *Mycobacterium smegmatis*. Although ORBIT has been used in Mab, here we describe an optimized ORBIT workflow for efficient gene deletion in Mab. We tested key parameters, including plasmid selection, oligonucleotide design, and recombineering conditions. We evaluated oligonucleotide length and purification to improve recovery of targeted mutants and established conditions that enabled reproducible deletion of multiple target genes. Our findings establish a robust and adaptable ORBIT protocol tailored to the genetic characteristics of Mab. This optimized workflow provides a practical framework for precise genetic manipulation and can facilitate functional studies of genes that contribute to Mab physiology, antimicrobial resistance, and pathogenesis.

**IMPORTANCE:** *Mycobacterium abscessus* causes the majority of intractable infections attributable to members of the *M. abscessus* complex: *M. abscessus, M. massiliense* and *M. bolletii. M. abscessus* infections most commonly present as chronic lung disease or as skin and soft tissue infections, and they are among the most difficult bacterial infections to eradicate, often persisting despite aggressive, prolonged treatment underscoring the need for reliable genetic tools to dissect the biology underlying pathogenesis. The ORBIT system enables precise, markerless gene deletion in mycobacteria, but its application to *M. abscessus* has been limited. Here we present an optimized ORBIT workflow tailored specifically to *M. abscessus* that will facilitate studies on the genes contributing to physiology and pathogenesis of this important pathogen.
