## Supplemental File 1 for "Application of the ORBIT Protocol for Targeted Gene Deletion to *Mycobacterium abscessus*"

### Sheet: Tab 1
List of confirmation primers
Primer Description	Sequence
HygB forward primer*	CACCGATCCGGAGGAACTGG
OriE reverse primer*	CAGGTATCCGGTAAGCGGCA
ZeoR forward primer**	CATGACCGAGATCGGCGAGC
ZeoR forward primer***	GAATGCATCTCTCCCCATGCGAGAGTAG
OriE reverse primer***	GGAAACGCCTGGTATCTTTATAGTCCTG
pKM496 forward primer	AGATCGCTGAGATAGGTGCC
pKM496 reverse primer	CGGCACGTAAGAGGTTCCAA
* primer used in the original ORBIT protocol by Murphy et al
** primer designed with the same Tm as the original ORBIT protocol by Murphy et al
*** primer designed specifically for the Mab genome

### Sheet: Tab 2
List of deletion confirmation combinations
PCR Confirmation Description	DNA Template	Primer Description	Successful Deletion	Unsuccessful Deletion
pKM496 insertion	Deletion clone	pKM496 forward	~850 bp band	No band
		pKM496 reverse
5’ insertion of pKM496	Deletion close	OriE forward	~950 bp band or ~450 bp band	No band
		ZeoR reverse
		Target gene forward
3’ insertion of pKM496	Deletion close	OriE forward	~950 bp band or ~450 bp band	No band
		ZeoR reverse
		Target gene reverse
Deletion verification	Deletion clone	Target gene forward	No band	Band size of target gene
		Target gene reverse
Positive control	Mab reference genome	Target gene forward	Band size of target gene
		Target gene reverse
Positive control	pKM496-Zeo plasmid	pKM496 forward	~850 bp band
		pKM496 reverse
Negative control	H2O	OriE forward	No band
		ZeoR reverse
		Target gene forward
		Target gene reverse
Negative control	Mab reference genome	pKM496 forward	No band
		pKM496 reverse

### Sheet: Tab 3
List of ORBIT oligonucleotides
NWO#	Oligo Description	Purification	Sequence
3638	Mab_4324c 148-mer	Standard desalting	5’-CGCTGGTACCCGAATGCCCAGAGCCCGCCAAGGACCTCAGAACTGTTTGAGGTTTGTCTGGTCAACCACCGCGGTCTCAGTGGTGTACGGTACAAACCGGGTTCAACCCTATTTGCGACGCCGAATTCGCCGCAACAGGATTATGTCG-3’
3613	Mab_4324c 188-mer	PAGE purified	5’-GGAGAAGGTGATCGCCGAAACGCTGGTACCCGAATGCCCAGAGCCCGCCAAGGACCTCAGAACTGTTTGAGGTTTGTCTGGTCAACCACCGCGGTCTCAGTGGTGTACGGTACAAACCGGGTTCAACCCTATTTGCGACGCCGAATTCGCCGCAACAGGATTATGTCGGCGTCAGGGACGATCGGTCT-3’
3605	Mab_1125c 148-mer	Standard desalting	5’-AGCAGATAACCGGTGGCGGCCCCGGCGGGTCATCGGACACAATCACCGGCGGTTTGTCTGGTCAACCACCGCGGTCTCAGTGGTGTACGGTACAAACCATCGATGCACGTCCAGCAGCTCGGCGATCTCGGCGACCCGCCGGCCGTGC-3’
3616	Mab_4621c 188-mer	PAGE purified	5’-AGCACGAAGGCTCCGGACCCGGTGTACCGAGCGAAAGGCTAACCAGCATCACGCCCGGCGTCAATACCCGGGTTTGTACCGTACACCACTGAGACCGCGGTGGTTGACCAGACAAACCCCGACCAGTCTCGAGCGCACCGACAGCAGAGTCAACGGAATTCTGCCGGGTCGCGCCGCTGTCAGGAGAC-3’
3615	Mab_1681 188-mer	PAGE purified	5’-ACCAGGGAAGCCACCAGGGTTGACCCCAGGTACCCCGTGGCACCGGTGACCAATGTCCGGCCGCTCATCAGGTTTGTACCGTACACCACTGAGACCGCGGTGGTTGACCAGACAAACCCCTATCCAGCACGGACAATTCCCAAGTCATGCGCCAGCTCCGGATTGCCCTTGCTCTTCCACAGCGCGCC-3’
3671	Mab_3508c 188-mer	PAGE purified	5’-TGCTCCCCATCGCCGAATGACGATGGGGAGCAATGGTTATCAGGCCCTACAACCTTCTTGGCCGGCGGCGGGTTTGTACCGTACACCACTGAGACCGCGGTGGTTGACCAGACAAACCGTGTCCGTTCACCTGCTTCCTCTTCGGTTCCTCGTAAAACTGCTGGTCTCGTATCGGTGTCTTATCGATC-3’

### Sheet: Tab 4
List of target gene deletion confirmation primers
NWO#	Primer Description	Sequence
3609	Mab_4324c forward primer	5’-CGAAGATCAAGCAGCCGAAC-3’
3610	Mab_4324c reverse primer	5’-CCCCGGTTCTTCACCGAAAA-3’
3606	Mab_1125c forward primer	5’-ATCAGCAGATAACCGGTGGC-3’
3607	Mab_1125c reverse primer	5’-CCGCGAGCCATACCAAGAA-3’
3639	Mab_4621c forward primer	5’-CTACAAACGGGTAGTAGACGGG-3’
3640	Mab_4621c reverse primer	5’-GACTGGCCTATTTCGGGAGTC-3’
3619	Mab_1681 forward primer	5’-CACCACTTCTACATGGACGGC-3’
3620	Mab_1681 reverse primer	5’-CGGTGACCAATGTCCGGC-3’
3673	Mab_3508c forward primer	5’-TTACGGAGACACCTTGTGGC-3’
3672	Mab_3508c reverse primer	5’-GATCGCCGAACAATGGATGC-3’
